# Insights on genomic profiles of drug resistance and virulence in a cohort of *Leishmania infantum* isolates from the Mediterranean area

**DOI:** 10.1101/2025.01.23.634476

**Authors:** Marina Carrasco-Martin, Joan Martí-Carreras, Marcel Gómez-Ponce, Maria Magdalena Alcover, Xavier Roura, Lluís Ferrer, Gad Baneth, Federica Bruno, Carmen Chicharro, Anabela Cordeiro-da-Silva, José Cristovão, Trentina Di Muccio, Carla Maia, Javier Moreno, Anabel Priego, Xavier Roca-Geronès, Nuno Santarem, Anna Vila Soriano, Fabrizio Vitale, Daniel Yasur-Landau, Olga Francino

**Affiliations:** Nano1Health S.L. (N1H), Edifici EUREKA, Parc de Recerca UAB, 08193 Bellaterra, Spain; Laboratori de Parasitologia, Departament de Biologia Sanitat i Mediambient, Facultat de Farmàcia i Ciències de l’Alimentació, Universitat de Barcelona, Av. Joan XXIII 27-31, 08028 Barcelona, Spain; Hospital Clínic Veterinari, Universitat Autònoma de Barcelona, 08193 Bellaterra, Spain; Departament de Medicina i Cirurgia Animals, Universitat Autònoma de Barcelona, 08193 Bellaterra, Spain; Laboratory for Zoonotic and Vector-Borne diseases - Koret School of Veterinary Medicine; Istituto Zooprofilattico Sperimentale della Sicilia; Instituto de Salud Carlos III; Instituto de Investigação e Inovação em Saúde (i3S), Universidade do Porto, 4200-135 Porto, Portugal and Departamento de Ciências Biológicas, Faculdade de Farmácia, Universidade do Porto, Rua de Jorge Viterbo Ferreira 228, 4050-313 Porto, Portugal; Global health and tropical medicine, LA-REAL, instituto de higiene e medicina tropical, universidade nova de Lisboa; Department of Infectious Diseases, Unit of Vector-Borne Diseases, Istituto Superiore di Sanità,Viale Regina Elena 299, 0161 Rome, Italy; Hospital Veterinario de la Universidad Católica de Valencia; SVGM, Molecular Genetics Veterinary Service, Universitat Autònoma de Barcelona, 08193 Bellaterra, Spain

**Keywords:** . *Leishmania infantum*, Copy Number Variation, Drug-resistance biomarkers, Virulence biomarkers, Canine Leishmaniosis, Human Leishmaniosis

## Abstract

**Background:** Drug-resistant strains of *Leishmania infantum* challenge the effectiveness of treatments for clinical leishmaniosis and may lead to more frequent relapses. Copy number variation (CNV) at specific genetic loci is associated with drug resistance and virulence, but information about its prevalence in endemic regions is limited. This study examines the drug resistance and virulence status of *Leishmania* strains in human and canine isolates from the Mediterranean region.

**Methods:** Forty-eight *Leishmania infantum* isolates were whole-genome sequenced with nanopore long reads, followed by *de novo* assembly. We analyzed chromosomal aneuploidies and gene copy number variation in loci linked to drug resistance and virulence in *Leishmania*, alongside the genomic structure and rearrangements responsible for these variations.

**Results:** Complete genomes were *de novo* assembled for 35 *L. infantum* isolates (22 from dogs and 13 from humans), revealing significant chromosomal variability. We assessed copy number variation for 22 potential biomarkers: 15 genes related to drug resistance to first-line drugs (METK for allopurinol; LdSMT for amphotericin B; AQP1 and H-locus for antimonials; LdMT, LdRos3, and MSL for miltefosine; PPM for paramomycin) and seven genes related to virulence (lipophosphoglycan and proteophosphoglycan biosynthesis, and the Lack protein). Drug-resistance biomarkers were identified in 80% of the isolates. Canine strains primarily showed resistance to allopurinol and antimonials, while human isolates exhibited a broader resistance spectrum, especially to antimonials and paromomycin. The co-occurrence of resistance biomarkers was common, especially for allopurinol and antimonial resistance. Distinct mechanisms underlie the observed copy number variations. Virulence-associated genes were less variable among isolates.

**Conclusions:** The prevalence of drug-resistance biomarkers in *Leishmania infantum* strains from the Mediterranean region, as revealed by this study, underscores the critical need for routine resistance surveillance in managing clinical leishmaniosis. These findings not only inform current clinical practice but also pave the way for more effective management strategies in the future.
