## Additional File 1 Table S1 for "Insights on genomic profiles of drug resistance and virulence in a cohort of *Leishmania infantum* isolates from the Mediterranean area"

### Sheet: Hoja1
Sample ID	Genome size (Mb)	Number of contigs	Contig N50 (kb)	GC content	Coverage (X)	BUSCO value euglenzoa
MCAN/PT/2012/IMT397	32	250	334.6	59.5	22.1184	98.5
MHOM/MA/67/ITMAP-263	32.6	129	566	59.5	24.4506	100
MHOM/MA/67/ITMAP-264	32.3	125	550	59.5	77.9085	100
MHOM/MA/67/ITMAP-265	32.9	117	673	59.5	96.9213	100
LCAN/ES/1992/CATB011	32.1	219	419.3	59.5	30.5296	100
MCRI/ES/2006/CATB033	33.7	67	780.2	59.5	21.9315	97.7
MHOM/ES/2016/CATB101	32.2	168	479.6	59.5	25.4206	97.7
LCAN/ES/2020/CATB102	32.5	135	602.7	59.5	35.8255	94.6
LCAN/ES/2020/CATB103	32.4	171	528.5	59.5	80.9969	100
LCAN/ES/2022/CATB104	32.4	198	464.5	59.5	30.8723	100
LCAN/ES/2023/CATB105	33.1	133	590.2	59.5	46.729	100
LCAN/ES/2023/CATB108	32.8	100	631.3	59.5	161.994	100
LCAN/ES/2023/CATB109	32.8	125	611	59.5	52.8194	100
LCAN/ES/2024/CATB110	33.3	153	650	59.5	75.4	100
MCAN/IL/2011/NT2	33.4	107	654.2	59.5	41.7445	100
MHOM/TN/80/IPT-1	33.8	141	733.7	59.5	48.5981	100
MHOM/ES/2022/LLM-2503	32.1	150	572	59.5	66.9782	100
MCAN/IT/2011/8283	32.2	172	453	59.5	121.495	100
MCAN/IT/2022/21SCIACCA	32.7	153	527.2	59.5	66.0436	100
MHOM/IT/2017/1533U	32.3	130	665.2	59.5	59.19	99.2
MCAN/IT/2018/4586	32.8	128	660.3	59.5	39.8754	99.2
MCAN/IT/2018/1380	33	85	702.6	59.5	268.536	100
MHOM/IT/2008/31U	32.8	122	658	59.5	106.854	99.2
MCAN/IT/2020/1265	32.6	125	582.6	59.5	47.9751	99.2
MCAN/IT/2022/2885	32.5	156	454.2	59.5	41.2461	90
MCAN/IT/2020/4299	32.6	158	513.7	59.5	68.5358	100
MCAN/IT/2021/18017	32.7	125	621.7	59.5	68.5358	100
MCAN/IT/2019/3299	32.5	147	491.3	59.5	49.8442	100
MCAN/IT/2019/4549	32.2	222	472.2	59.5	24.92	99.2
MHOM/ES/2022/LLM-2505	32	168	536.5	59.5	44.5483	96.9
MHOM/IT/90/ISS509	32.1	305	274	59.5	16.4174	95.4
MHOM/IT/91/ISS666	32.3	246	417.1	59.5	24.9221	99.2
MHOM/IT/93/ISS828	32.2	452	176.3	59.5	10.2804	95.4
MHOM/ES/2021/LLL-2500	31.9	194	477.7	59.5	36.7601	98.5
MCAN/IL/2011/NT6	32.7	199	469.5	59.5	16.7601	98.5
