## Additional file 2 Table S2 for "Insights on genomic profiles of drug resistance and virulence in a cohort of *Leishmania infantum* isolates from the Mediterranean area"

### Sheet: Hoja1
		depth (mean)	log2 ratio (mean)	gene copy number	P-VALUE
MCAN/PT/2012/IMT397
metk1	LinJ,30,3560	6.2324	-1.51188	0.701308	< 0.001
MHOM/MA/67/ITMAP-263
metk1	LinJ,30,3560	9.58609	-1.30614	0.808803	0.00759152
aqp1	LinJ,31,0030	31.1894	0.241169	2.3639	< 0.001
MHOM/MA/67/ITMAP-264
smt1	LinJ,36,2510	58.8588	-0.31963	1.60255	< 0.001
abcc1	LinJ,23,0230	132.646	1.05838	4.16518	< 0.001
abcc2	LinJ,23,0240	112.123	0.808789	3.50348	< 0.001
mrpa	LinJ,23,0290	118.4	0.919324	3.78246	< 0.001
MHOM/MA/67/ITMAP-265
abcc1	LinJ,23,0230	154.57	0.933079	3.81869	< 0.001
abcc2	LinJ,23,0240	147.347	0.862662	3.63678	< 0.001
mrpa	LinJ,23,0290	142.125	0.841269	3.58325	< 0.001
aqp1	LinJ,31,0030	137.09	0.661545	3.16355	< 0.001
LCAN/ES/1992/CATB011
abcc1	LinJ,23,0230	50.0603	1.06649	4.18867	< 0.001
abcc2	LinJ,23,0240	45.6031	0.920626	3.78587	< 0.001
mrpa	LinJ,23,0290	46.7741	0.96162	3.89499	< 0.001
ptr1	LinJ,23,0310	51.6424	1.07605	4.21651	< 0.001
aqp1	LinJ,31,0030	36.7799	0.722412	3.29988	< 0.001
MCRI/ES/2006/CATB033
LdMT	LinJ,13,1590	13.6615	-0.529773	1.38533	< 0.001
MHOM/ES/2016/CATB101
aqp1	LinJ,31,0030	31	0.590929	3.01243	< 0.001
b-cat	LinJ,27,1950	26.0622	0.309185	2.47802	0.020205
LCAN/ES/2020/CATB102
b-cat	LinJ,27,1950	41.2338	0.301008	2.46401	< 0.001
d-ldh	LinJ,27,1940	42.0587	0.365263	2.57623	< 0.001
LCAN/ES/2020/CATB103
aqp1	LinJ,31,0030	98.0296	0.643275	3.12374	0
LCAN/ES/2024/CATB110
aqp1	LinJ,31,0030	321.219	0.621687	3.07735	< 0.001
MCAN/IL/2011/NT2
metk1	LinJ,30,3560	8.44275	-1.12454	0.917296	< 0.001
metk2	LinJ,30,3580	12.8948	-0.516883	1.39776	< 0.001
smt1	LinJ,36,2510	12.1516	-0.591765	1.32706	< 0.001
abcc1	LinJ,23,0230	35.9838	0.965046	3.90425	< 0.001
mrpa	LinJ,23,0290	35.848	1.01442	4.04019	< 0.001
ptr1	LinJ,23,0310	36.7543	0.919862	3.78387	< 0.001
aqp1	LinJ,31,0030	21.691	0.739548	3.33931	< 0.001
b-cat	LinJ,27,1950	24.5116	0.248166	2.37539	< 0.001
MHOM/TN/80/IPT-1
metk1	LinJ,30,3560	22.7498	-0.604338	1.31555	< 0.001
metk2	LinJ,30,3580	23.3757	-0.565179	1.35174	< 0.001
smt1	LinJ,36,2510	25.1535	-0.350907	1.56818	< 0.001
smt2	LinJ,36,2520	20.6911	-0.676239	1.25159	< 0.001
abcc1	LinJ,23,0230	99.8253	1.53209	5.78407	< 0.001
abcc2	LinJ,23,0240	103.552	1.63424	6.2085	< 0.001
mrpa	LinJ,23,0290	104.361	1.60408	6.08005	< 0.001
ptr1	LinJ,23,0310	81.3518	1.28281	4.86625	< 0.001
d-ldh	LinJ,27,1940	44.2227	0.419904	2.67568	0.047395
MCAN/IT/2011/8283
metk1	LinJ,30,3560	25.7176	-1.56915	0.674014	0.0266509
metk2	LinJ,30,3580	50.4945	-0.596285	1.32291	0.0266509
MCAN/IT/2022/21SCIACCA
metk1	LinJ,30,3560	25.2349	-1.22691	0.854463	0.00792637
metk2	LinJ,30,3580	35.5462	-0.730127	1.2057	0.00792637
abcc1	LinJ,23,0230	112.46	0.957448	3.88374	< 0.001
abcc2	LinJ,23,0240	116.565	1.02555	4.07147	< 0.001
mrpa	LinJ,23,0290	115.436	1.04656	4.1312	< 0.001
ptr1	LinJ,23,0310	115.572	1.02642	4.07393	< 0.001
aqp1	LinJ,31,0030	97.2307	0.784894	3.44593	< 0.001
MHOM/IT/2017/1533U
aqp1	LinJ,31,0030	69.2063	0.597495	3.02617	0
b-cat	LinJ,27,1950	109.066	1.3492	5.09542	< 0,001
d-ldh	LinJ,27,1940	80.3563	0.839164	3.57803	< 0,001
MCAN/IT/2018/4586
aqp1	LinJ,31,0030	48.0444	0.550811	2.92982	0
MCAN/IT/2018/1380
metk1	LinJ,30,3560	48.1959	-1.24977	0.84103	0.0200485
metk2	LinJ,30,3580	89.5089	-0.356652	1.56195	0.0200485
MCAN/IT/2020/1265
metk1	LinJ,30,3560	13.8066	-1.4853	0.714349	< 0,001
metk2	LinJ,30,3580	25.4122	-0.605139	1.31482	< 0,001
abcc2	LinJ,23,0240	88.803	1.19593	4.58184	< 0,001
mrpa	LinJ,23,0290	82.7295	1.09044	4.25878	< 0,001
MCAN/IT/2022/2885
metk1	LinJ,30,3560	14.7142	-1.39485	0.760568	< 0,001
metk2	LinJ,30,3580	29.9042	-0.371711	1.54573	< 0,001
aqp1	LinJ,31,0030	51.0804	0.503162	2.83463	< 0,001
b-cat	LinJ,27,1950	55.893	0.497314	2.82317	0
d-ldh	LinJ,27,1940	60.2672	0.624251	3.08282	0
MCAN/IT/2020/4299
metk1	LinJ,30,3560	28.9381	-1.21742	0.860102	< 0,001
metk2	LinJ,30,3580	45.2578	-0.572226	1.34516	< 0,001
MCAN/IT/2021/18017
metk1	LinJ,30,3560	30.8601	-1.05728	0.961074	< 0,001
metk2	LinJ,30,3580	47.1866	-0.444639	1.46954	< 0,001
abcc2	LinJ,23,0240	124.033	0.946818	3.85523	< 0,001
b-cat	LinJ,27,1950	80.4221	0.3577	2.56276	0.00405012
MCAN/IT/2019/3299
LdMT	LinJ,13,1590	29.9277	-0.487638	1.42638	< 0,001
MCAN/IT/2019/4549
metk1	LinJ,30,3560	7.49364	-1.36553	0.776184	< 0,001
abcc1	LinJ,23,0230	38.6103	0.875763	3.66996	< 0,001
abcc2	LinJ,23,0240	40.8271	0.926045	3.80012	< 0,001
mrpa	LinJ,23,0290	49.1679	1.28139	4.86146	< 0,001
ptr1	LinJ,23,0310	40.3725	1.05217	4.14729	< 0,001
MHOM/ES/2022/LLM-2505
aqp1	LinJ,31,0030	58.9661	0.631752	3.09889	< 0,001
MHOM/IT/90/ISS509
b-cat	LinJ,27,1950	40.5133	1.81569	7.04056	0.168922
d-ldh	LinJ,27,1940	27.2456	1.0082	4.0228	0.168922
MHOM/IT/93/ISS828
LdRos3	LinJ,32,1040	4.79431	-1.24915	0.841392	< 0,001
b-cat	LinJ,27,1950	13.1716	0.568652	2.96627	0.00194537
MHOM/ES/2021/LLL-2500
abcc1	LinJ,23,0230	59.2573	0.961477	3.8946	< 0,001
aqp1	LinJ,31,0030	51.6074	0.680338	3.20503	< 0,001
MCAN/IL/2011/NT6
metk1	LinJ,30,3560	8.3028	-0.897976	1.07328	< 0,001
abcc1	LinJ,23,0230	30.5272	1.03044	4.08529	< 0,001
ptr1	LinJ,23,0310	27.0957	0.887002	3.69866	< 0,001
